# FET fusion proteins reshape splicing factor networks to drive oncogenic alternative splicing

**DOI:** 10.64898/2026.08.28.746988

**Authors:** Loïc Ongena, Eva Lucarelli, Laurence Dubois, Jonathan Bruyr, Lianghao Mao, Florian H. Geyer, Florencia Cidre-Aranaz, Thomas G. P. Grünewald, Ashok Kumar Jayavelu, Yiyun Zhang, Akshay Bhinge, Didier Vertommen, Franck Dequiedt

## Abstract

Gene fusions involving the FET gene family (*FUS*, *EWSR1*, and *TAF15*) act as drivers of numerous cancer entities. The resulting chimeric proteins are widely viewed as aberrant transcriptional regulators that promote malignant transformation through chromatin and enhancer reprogramming. Here, we show that FET fusion oncoproteins also function as regulators of alternative splicing across multiple sarcoma entities. Transcriptomic analyses revealed extensive but largely non-overlapping splicing programs driven by the EWSR1::FLI1, EWSR1::WT1, EWSR1::ATF1 and FUS::DDIT3 fusions that converged on common oncogenic functions. Fusion-dependent splicing regulation was mechanistically separable from canonical transcriptional activity and was associated with extensive remodeling of cooperative RNA-binding protein (RBP) assemblies on target transcripts. Despite regulating distinct exons, different FET fusions engaged highly similar RBP interaction networks, consistent with a conserved mode of splicing regulation. Transcriptome-wide mapping of RBP occupancy revealed extensive reorganization of local RNA regulatory landscapes following fusion depletion. The requirement of RNA for FET fusion condensate formation, together with the inability of condensation-defective mutants to restore splicing regulation, further supported a role for higher-order assemblies in fusion-dependent alternative splicing (AS) control. Fusion-driven splicing programs stratified Ewing sarcoma patients independently of established clinical covariates, thereby underscoring their clinical relevance. AS of *TFDP1* emerged as a common fusion-regulated splicing event required for sarcoma cell fitness and therapeutically actionable using antisense oligonucleotides. Together, our findings establish AS regulation as a conserved function of FET fusion oncoproteins that is mechanistically separable from their canonical transcriptional activity. More broadly, they support a model in which oncogenic fusion proteins can drive malignant phenotypes through large-scale remodeling of RNA regulatory networks.
