## Supplementary Table S3 for "FET fusion proteins reshape splicing factor networks to drive oncogenic alternative splicing"

### Sheet: Material
Name	Source	Reference
Chemicals & reagents
Biotinylated isoxazole	Focus Biomolecules	#10-5400
cOmplete Protease Inhibitors	Roche	CO-RO
Halt Phosphatase Inhibitors	Thermo Fisher Scientific	78446
Doxycycline	Sigma-Aldrich	D9891-10G
Blasticidin	InvivoGen	ant-bl-1
Zeocyn	InvivoGen	ant-zn-1
Puromycin	InvivoGen	ant-pr-1
Spectinomycin	Sigma-Aldrich	S4014
Ampicillin	Sigma-Aldrich	A0166
Chloramphenicol	Sigma-Aldrich	C0378
DMSO	Carl Roth	A994.1
jetPRIME ®	Polyplus	101000001
RNase A	Thermo Fisher Scientific	Cat#EN0531
Polyethyleneimine	Sigma-Aldrich
Lipofectamine RNAiMAX	Thermo Fisher Scientific	13778150
TriPure Isolation Reagent	Sigma-Aldrich	11667165001
RNase T1	Thermo Fisher Scientific	10314820
Luminol sodium salt	Merck	A4685
p-Coumaric acid	Merck	C9008
HindIII (10 U/ µL)	Thermo Fisher Scientific	ER0501
Gateway BP clonase II Enzyme Mix	Invitrogen	10348102
Gateway LR clonase II Enzyme Mix	Invitrogen	10134992
Taq DNA Polymerase, recombinant (5 U/ µL)	Thermo Fisher Scientific	EP0402
Phusion ™ High-Fidelity DNA Polymerase	New England Biolabs	M0530S
Dynabeads™ Streptavidin Magnetic Beads	Thermo Fisher Scientific	65001
NEBuilder HiFi DNA assembly	New England Biolabs	E2621
DNase I	Thermo Fisher Scientific	EN0521
GelStar ® Nucleic Acid Gel Stain	Lonza	50535
DSG Crosslinker 100 mg	Protoechem/Divbio Science	c1104-100mg
RNase Inhibitor, Murine	New England Biolabs	M0314S
XRN-1	New England Biolabs	M0338L
T4 Polynucleotide Kinase	New England Biolabs	M0201S
T4 DNA Ligase Reaction Buffer	New England Biolabs	B0202A
DNase I (RNase-free)	New England Biolabs	M0303S
Monarch Proteinase K	New England Biolabs	T2001
QIAzol Lysis Reagent	Qiagen	79306
SuperScript IV Reverse Transcriptase	Thermo Fisher Scientific	18090050
T4 RNA Ligase 1	New England Biolabs	M0437M
USB Dithiothreitol (DTT)	Thermo Fisher Scientific	707265ML
Commercial assays
TruSeq Stranded mRNA Sample Preparation	Illumina	20020595
NucleoSpin Plasmid EasyPure	Macherey-Nagel	740728
Nucleospin RNA kit	Macherey-Nagel	740956
FastGene Scriptase II	Nippon Genetics	LS63
Renilla Luciferase Assay System	Promega	E2820
HiScribe ® T7 High Yield RNA Synthesis	New England Biolabs	E2040S
Pierce ™ RNA 3’ End Biotinylation Kit	Thermo Fisher Scientific	20160
Monarch ® Spin RNA Cleanup Kit	New England Biolabs	T2030L
Resazurin (sodium salt)	Stemcell Technologies	75005
SPY650-DNA	Spirochrome	SC501
Cell lines
HeLa	ATCC
HEK-293T	ATCC
A673	ATCC	PMID: 12606131
A673-shEF1	Dr. Olivier Delattre	PMID: 17438102
TC-71	Dr. Thomas Grünewald	PMID: 3004699
TC-71-shEF1	Dr. Thomas Grünewald	PMID: 36476851
SK-N-MC	Dr. Thomas Grünewald	PMID: 4748425
SK-N-MC-shEF1	Dr. Thomas Grünewald	PMID: 36476851
MHH-ES1	Dr. Thomas Grünewald	PMID: 36476851
MHH-ES1-shEF1	Dr. Thomas Grünewald	PMID: 36476851
JN-DSRCT-1	Dr. Thomas Grünewald	PMID: 12218078
JN-DSRCT-1-shWT1	Dr. Thomas Grünewald	PMID: 40088092
SK-DSRCT-2	Dr. Thomas Grünewald	PMID: 34841430
SK-DSRCT-2-shWT1	Dr. Thomas Grünewald	PMID: 40088092
MP-CCS-SY	Dr. Hiroshi Moritake	PMID: 12072203
KAS	Dr. Takuro Nakamura	PMID: 12527906
SU-CCS-1	ATCC	PMID: 6362860
MLS-402	Dr. David Braig	PMID: 1283316
MLS-1765	Dr. Pierre Åman	PMID: 1283316
DL-221	MDACC Cytogenetics and Cell Authentication Core	PMID: 27270875
GBS-6	Dr. Takuro Nakamura	PMID: 20203285
Plasmids
pDONR223	Dr. Jean-Claude Twizere
pDEST1899-3x FLAG	Dr. Jean-Claude Twizere
pDEST-GLucN1/2	Dr. Jean-Claude Twizere	PMID: 22127214
pDEST-MCP	Homemade
pEGFP-TDP-43	Addgene	#190093
EF1a_KLF17_P2A_Hygro_Barcode	Addgene	#120503
pFUW-tet0-NR4A3	Addgene	#139818
pMIG-hNFATc2	Addgene	#74050
pEGFP-N1-TFE3	Addgene	#38120

### Sheet: Antibodies
Antibody	Source	Reference
Rabbit monoclonal anti-FLI1	Abcam	ab133485
Mouse monoclonal anti-FLAG	Sigma-Aldrich	F3165
Rabbit monoclonal anti-EWSR1	Abcam	ab133288
Mouse monoclonal anti-GAPDH	Santa Cruz	sc-166545
Rabbit polyclonal anti-beta Tubulin	Abcam	ab6046
Rabbit monoclonal anti-ATF1	Abcam	ab134104
Rabbit polyclonal anti-Gaussia luciferase	ThermoFisher	PA1-181
Mouse monoclonal anti-SFPQ (PSF)	Santa Cruz	sc-374502
Mouse monoclonal anti-DDIT3 (CHOP)	Cell Signaling	2895
Mouse monoclonal anti-hnRNP F/H	Santa Cruz	sc-32310
Mouse monoclonal anti-H3	Santa Cruz	sc-517576
Mouse monoclonal anti-MEK2	Santa Cruz	sc-13159
Rabbit monoclonal anti-CNOT2	Cell Signaling	34214S
Mouse monoclonal anti-HuR (ELAVL1)	Santa Cruz	sc-5261
Mouse monoclonal anti-TFDP1 (both isoforms)	Santa Cruz	sc-53642
HRP-linked anti-mouse (secondary)	Cell Signaling	7076
HRP-linked anti-rabbit (secondary)	Cell Signaling	7074

### Sheet: Primers
Name	Direction	Sequence (5’ - 3’)
Minigene assays
SMN2	Forward	TAATACGACTCACTATAGG
SMN2	Reverse	TAACGCTTCACATTCCAGATCTGTC
MAPT	Forward	AGAACCTGAAGCACCAGCC
MAPT	Reverse	CACCTTGGAAGCTGGTTTATG
pcDNA3.1 minigene (T7)	Foward	TAATACGACTCACTATAGGG
PCR validation
TFDP1-E11	Forward	AGAAGTGCTGAAGCGGATGG
TFDP1-E11	Reverse	AGACCCATTGGAGCTTGTGG
NAP1L4-E15	Forward	AAGGTGACGAGGAGGGAGAA
NAP1L4-E15	Reverse	AAGCTCTGTCCACGGGATTG
EIF4A2-E11	Forward	ATGTGCAACAAGTGTCTTTGGTT
EIF4A2-E11	Reverse	ATGGGCATCTCCTCCACTGT
ZNF207-E9	Forward	ATAGACCACCTGCACCAACA
ZNF207-E9	Reverse	GCAGGGAATGTAGGCTTTGG
ASPH-E6	Forward	CCCCAGAATATCGAAGATGAAGC
ASPH-E6	Reverse	ACGTGGTAACTATGCTCGGT
ADRM1-E9	Forward	GATAAGCGGAAAGGGCTGGT
ADRM1-E9	Reverse	GCTCCTCATCCTGGTCTGTC
WSB1-E6	Forward	TGAGGGGGCATCAGAATTGG
WSB1-E6	Reverse	CCAAATTCCATCAGAATGTCTCCA
MACROH2A1-MXE	Forward	GGGTGAAGTCAGTAAGGCAG
MACROH2A1-MXE	Reverse	CCTTGCCACCTTTCTTCTCC
PICALM-E17	Forward	GTAAATTGGAGTCAACCAGG
PICALM-E17	Reverse	CATGCCTGTTGGTGTAGTAGC
NUMA1-E16	Forward	ATGAGGGTGCCAAGGTCAAG
NUMA1-E16	Reverse	CTTGCTGGCTTGGTCAGAGT
Cloning
EWSR1_NTD	Forward	GGGGACAACTTTGTACAAAAAAGTTGGCATGGCGTCCACGGATTACAG
EWSR1_NTD	Reverse	GGGGACAACTTTGTACAAGAAAGTTGATCTGCTGCCCGTAGCTGC
FUS_NTD	Forward	GGGGACAACTTTGTACAAAAAAGTTGGCATGGCCTCAAACGATTATACC
FUS_NTD	Reverse	GGGGACAACTTTGTACAAGAAAGTTGACTCCACCTCCACCTCCACC
TAF15_NTD	Forward	GGGGACAACTTTGTACAAAAAAGTTGGCATGTCGGATTCTGGAAGTTACG
TAF15_NTD	Reverse	GGGGACAACTTTGTACAAGAAAGTTGAATCAGATTCTGAATCAGC
EWSR1::FLI1	Foward	AGCTACGGGCAGCAGAACCCTTCTTATGAC
EWSR1::FLI1	Reverse	GTCATAAGAAGGGTTCTGCTGCCCGTAGCT
EWSR1::ATF1	Forward	GGACGCGGTGGAATGGGAAAAATTTTGAAAGAC
EWSR1::ATF1	Reverse	GTCTTTCAAAATTTTTCCCATTCCACCGCGTCC
EWSR1::CREB1	Forward	GCTACGGGCAGCAGAATATTGCCATTACCC
EWSR1::CREB1	Reverse	GGGTAATGGCAATATTCTGCTGCCCGTAGC
FUS::CREB3L2	Forward	GGCAGAGGTGGCATGGGATCAGGCCCTCTGG
FUS::CREB3L2	Reverse	CCAGAGGGCCTGATCCCATGCCACCTCTGCC
FUS::DDIT3	Forward	CTTCAATAAATTTGGTGTGTTCAAGAAGGAAG
FUS::DDIT3	Reverse	CTTCCTTCTTGAACACACCAAATTTATTGAAG
EWSR1::KLF17	Forward	GCCGTGGAATGGTTTGATGAGGATAACGAGAACTC
EWSR1::KLF17	Reverse	GAGTTCTCGTTATCCTCATCAAACCATTCCACGGC
EWSR1::NFATC2	Forward	GGACGCGGTGGAATGGGCATCCCAGTGACTGCATCCC
EWSR1::NFATC2	Reverse	GGGATGCAGTCACTGGGATGCCCATTCCACCGCGTCC
EWSR1::NR4A3	Forward	GCCGTGGAATGGTTTGATATGCCCTGCGTCCAAGC
EWSR1::NR4A3	Reverse	GCTTGGACGCAGGGCATATCAAACCATTCCACGGC
TAF15::NR4A3	Forward	CTACAGCCACCACACACAAATGCCCTGCGTCCAAGCCC
TAF15::NR4A3	Reverse	GGGCTTGGACGCAGGGCATTTGTGTGTGGTGGCTGTAG
EWSR1::PATZ1	Forward	GGAGGACGCGGTGGAATGGGTCCTCCGAGGCTGGG
EWSR1::PATZ1	Reverse	CCCAGCCTCGGAGGACCCATTCCACCGCGTCCTCC
EWSR1::PBX1	Forward	GGAGGACGCGGTGGAATGGGGCGGAAGAGACGGAATT
EWSR1::PBX1	Reverse	GAAATTCCGTCTCTTCCGCCCCATTCCACCGCGTCCTCC
EWSR1::POU5F1	Forward	GGACGCGGTGGAATGGGGAAGCTGGAGAAGGAG
EWSR1::POU5F1	Reverse	CTCCTTCTCCAGCTTCCCCATTCCACCGCGTCC
EWSR1::SMAD3	Forward	CCTACCCTCCTACCAGAGGTTCTCCAAACC
EWSR1::SMAD3	Reverse	GGTTTGGAGAACCTCTGGTAGGAGGGTAGG
EWSR1::TFE3	Forward	GTGGAATGGTTTGATGCGCTGCCTGTGTCAGGG
EWSR1::TFE3	Reverse	CCCTGACACAGGCAGCGCATCAAACCATTCCAC
EWSR1::WT1	Forward	GGACGCGGTGGAATGGGTGAGAAACCATACCAGTG
EWSR1::WT1	Reverse	CACTGGTATGGTTTCTCACCCATTCCACCGCGTCC
EWSR1::ZNF384	Forward	GCAGCTACGGGCAGCAGATGGAAGAATCTCACTTCAATT
EWSR1::ZNF384	Reverse	GAATTGAAGTGAGATTCTTCCATCTGCTGCCCGTAGCTGC
TAF15::ZNF384	Forward	CAGCCACCACACACAAATGGAAGAATCTCACTTC
TAF15::ZNF384	Reverse	GAAGTGAGATTCTTCCATTTGTGTGTGGTGGCTG
ATF1_CTD	Reverse	GGGGACAACTTTGTACAAGAAAGTTGAAACACTTTTATTGGAATAAAGATCC
ATF1_CTD	Forward	GGGGACAACTTTGTACAAAAAAGTTGGCATGAAAATTTTGAAAGACTTATCTTCTG
CREB1_CTD	Forward	GGGGACAACTTTGTACAAAAAAGTTGGCATGATTGCCATTACCCAGGGAGG
CREB3L1_CTD	Forward	GGGGACAACTTTGTACAAAAAAGTTGGCATGTCAGGCCCTCTGGTCCTGAC
KLF17_CTD	Forward	GGGGACAACTTTGTACAAAAAAGTTGGCATGGATAACGAGAACTCAGCGCCCATC
NFATC2_CTD	Forward	GGGGACAACTTTGTACAAAAAAGTTGGCATGATCCCAGTGACTGCATCCCTCCCTCC
PATZ1_CTD	Forward	GGGGACAACTTTGTACAAAAAAGTTGGCATGCCTCCGAGGCTGGGTGAGAATGGGC
PBX1_CTD	Forward	GGGGACAACTTTGTACAAAAAAGTTGGCATGCGGAAGAGACGGAATTTCAAC
POU5F1_CTD	Forward	GGGGACAACTTTGTACAAAAAAGTTGGCATGAAGCTGGAGAAGGAGAAGCTGGAGC
SMAD3_CTD	Forward	GGGGACAACTTTGTACAAAAAAGTTGGCATGGGTTCTCCAAACCTATCCCCGAATCCG
TFE3_CTD	Forward	GGGGACAACTTTGTACAAAAAAGTTGGCATGCTGCCTGTGTCAGGGAATCTGCTTG
WT1_CTD	Forward	GGGGACAACTTTGTACAAAAAAGTTGGCATGGAGAAACCATACCAGTGTGACTTC
DDIT3	Reverse	GGGGACAACTTTGTACAAGAAAGTTGATGCTTGGTGCAGATTC
ZNF384	Reverse	GGGGACAACTTTGTACAAGAAAGTTGAAGAGCTGGCCAGGTGC
EWSR1::CREB3L1	Forward	GCTGGAGAGCGAGGCCCCAGCAGCCATGG
EWSR1::CREB3L1	Reverse	CCATGGCTGCTGGGGCCTCGCTCTCCAGC
EWSR1::TFCP2	Forward	CCACTGCACCTACAAGTGATGTCCTTGCATTG
EWSR1::TFCP2	Reverse	CAATGCAAGGACATCACTTGTAGGTGCAGTGG
FUS::TFCP2	Forward	GCAGAGGTGGCATGGGTGATGTCCTTGCATTGC
FUS::TFCP2	Reverse	GCAATGCAAGGACATCACCCATGCCACCTCTGC
CREB3L1	Reverse	GGGGACAACTTTGTACAAGAAAGTTGACTTCAGTATGATATGATAGC
TFCP2	Reverse	GGGGACAACTTTGTACAAGAAAGTTGAGGAGAGTTTGATGGTGGTGTTGGGG
CREB3L1_CTD	Forward	GGGGACAACTTTGTACAAAAAAGTTGGCATGCCCAGCAGCCATGGCAGTGAC
TFCP2_CTD	Forward	GGGGACAACTTTGTACAAAAAAGTTGGCATGGATGTCCTTGCATTGCCCATTTT
CREB1_CTD	Reverse	GGGGACAACTTTGTACAAGAAAGTTGAATCTGATTTGTGGCAGTAAAGGTCC
FEV_CTD	Forward	GGGGACAACTTTGTACAAAAAAGTTGGCATGCCCGTCGGAGACGGTCTC
FEV_CTD	Reverse	GGGGACAACTTTGTACAAGAAAGTTGATGGTAATGGCCCCCCAAGTGC
ETV1_CTD	Forward	GGGGACAACTTTGTACAAAAAAGTTGGCATGTGTATGTTTGAAAAGGGCCC
ETV1_CTD	Reverse	GGGGACAACTTTGTACAAGAAAGTTGAATACACGTAGCCTTCGTTG
ETV4_CTD	Forward	GGGGACAACTTTGTACAAAAAAGTTGGCATGGTCACCGGGTGCGCATCAATG
ETV4_CTD	Reverse	GGGGACAACTTTGTACAAGAAAGTTGATAGTAAGAGTAGCCACCC
KLF17_CTD	Reverse	GGGGACAACTTTGTACAAGAAAGTTGAAGGACCAGCAGCAGGAGGACTGTCC
PATZ1_CTD	Reverse	GGGGACAACTTTGTACAAGAAAGTTGAGCCAACAGGCCACTGGGTAAAGGCCC
PBX1_CTD	Reverse	GGGGACAACTTTGTACAAGAAAGTTGAGTTGGAGGTATCAGAGTGAACAC
POU5F1_CTD	Reverse	GGGGACAACTTTGTACAAGAAAGTTGAGTTTGAATGCATGGGAGAGCCCAGAG
SMAD3_CTD	Reverse	GGGGACAACTTTGTACAAGAAAGTTGAAGACACACTGGAACAGCGGATGC
WT1_CTD	Reverse	GGGGACAACTTTGTACAAGAAAGTTGAAAGCGCCAGCTGGAGTTTGGTCATG
WT1_CTD	Forward	GGGGACAACTTTGTACAAAAAAGTTGGCGAGAAACCATACCAGTGTGACTTCAAGGAC
NFATC2_CTD	Forward	GGGGACAACTTTGTACAAAAAAGTTGGCATGAACGCCCCCGAGCGGCAGCCCCAACCC
NFATC2_CTD	Reverse	GGGGACAACTTTGTACAAGAAAGTTGACGTCTGATTTCTGGCAGGAGGTCCTG
NR4A3	Forward	GGGGACAACTTTGTACAAAAAAGTTGGCATGCCCTGCGTCCAAGCCCAATATAGCCC
NR4A3	Reverse	GGGGACAACTTTGTACAAGAAAGTTGAGAAAGGTAGGGTGTCCAGGAAGAGC
TFE3_CTD	Forward	GGGGACAACTTTGTACAAAAAAGTTGGCATGTCTCATGCGGCCGAACCAGCTCGGG
TFE3_CTD	Reverse	GGGGACAACTTTGTACAAGAAAGTTGAGGACTCCTCTTCCATGCTGAAGCTGCTGCGGC
YA18::ATF1	Forward	CGGGCAGCAGATTGCCATTGC
YA18::ATF1	Reverse	GCAATGGCAATCTGCTGCCCG
YA18::POU5F1	Forward	CGGGCAGCAGAAGCTGGAGAAG
YA18::POU5F1	Reverse	CTTCTCCAGCTTCTGCTGCCCG
YA18::FLI1	Forward	AGCGCCGGGCAGCAGAACCCTTCTTATGAC
YA18::FLI1	Reverse	GTCATAAGAAGGGTTCTGCTGCCCGGCGCT
YA18::WT1	Forward	CGGGCAGCAGGAGAAACCATA
YA18::WT1	Reverse	TATGGTTTCTCCTGCTGCCCG
EIF4A2 minigene	Forward	GCTGGCTAGCGTTTAAACTTGCTCGCGGGATTGATGTGCAACAAGTGT
EIF4A2 minigene	Reverse	TCGGATCCGAGCTCGGTACCTCCAAAACTCTCATCCCAGGAATTAAAT
TFDP1 minigene	Forward	GCTGGCTAGCGTTTAAACTTATTTGAGTATCTGTTTAATTTTGACAACAC
TFDP1 minigene	Reverse	TCGGATCCGAGCTCGGTACCTTGTTTAAAATGCCCATGCGCGTTTTA
MACROH2A1 minigene F1	Forward	GCTGGCTAGCGTTTAAACTTAAGAAGCAGGGTGAAGTCAGTAAGGCAG
MACROH2A1 minigene F1	Reverse	GGCTGTCCCCATCACTGTGACTGATCTGGTGGTTCAGTGAAGAAACCC
MACROH2A1 minigene F2	Forward	GGGTTTCTTCACTGAACCACCAGATCAGTCACAGTGATGGGGACAGCC
MACROH2A1 minigene F2	Reverse	CTACCTTCAAGGGATTTCTCTTGACTGTTTTCAGTTCTAAAGAAAAG
MACROH2A1 minigene F3	Forward	CTTTTCTTTAGAACTGAAAACAGTCAAGAGAAATCCCTTGAAGGTAG
MACROH2A1 minigene F3	Reverse	CCTAGAAGGAAGTGTTCATACCCCTCCTTGTGCACCTGAGGC
MACROH2A1 minigene F4	Forward	GCCTCAGGTGCACAAGGAGGGGTATGAACACTTCCTTCTAGG
MACROH2A1 minigene F4	Reverse	TCGGATCCGAGCTCGGTACCCCTCCAGCTACTTCCAAGGGCCC
TFDP1 ∆ PEAK	Forward	CTTAAGTGTTAATAAAATCTAGAAAGGACTTTGGTGAC
TFDP1 ∆ PEAK	Reverse	GTCACCAAAGTCCTTTCTAGATTTTATTAACACTTAAG
TFDP1 downstream intron peak region	Forward	GCTGGCTAGCGTTTAAACTTGAACGCGTCTGCGGTCACAG
TFDP1 downstream intron peak region	Reverse	TCGGATCCGAGCTCGGTACCCCACTATGAAAATCGGTATTT

### Sheet: siRNAs
Target	Sequence	Source
EWSR1::WT1 (WT1 C-ter)	GAGACAUACAGGUGUGAAAUU	PMID: 32345977
EWSR1::ATF1 type I	GCGGUGGAAUGGGAAAAAU	PMID: 23281395
EWSR1::ATF1 type II	CAGAUCUUGAUCUAGUUGCC
FUS::DDIT3 (DDIT3 C-ter)	GAAGUGUAUCUUCAUACA	PMID: 22588557
EWSR1::FLI1	UAAGAAGGGUUCUGCUGCC
RBFOX2	CCUGGCUAUUGCAAUAUUUUU

### Sheet: ASOs
	Sequence 5'-3'	Modifications	Purification	Resuspension	Source
ASO CTL	GGAAAAGTCTTTACCGAGTC	2'-methoxyethyl (2'-MOE) Phosphorothioate (PS) backbone	Standard desalting	1 mM in RNAse-free H2O	Integrated DNA technologies
TFDP1-L ASO	CTGAGCCATTTCTGAAAAGG

### Sheet: Datasets
Description	Source	Reference
RNA-seq following knockdown of RBFOX2 in EwS, DSRCT and CCS cells	This study	To be deposited
RNA-seq following ASO treatment in A673 cells		To be deposited
ePRINT of A673-shEF1		To be deposited
Proteomic analysis of EwS cells		To be deposited
RNA-seq following knockdown of FUS::DDIT3 in MLPS cell lines		To be deposited
RNA-seq following knockdown of EWSR1::ATF1 in CCS cell lines		To be deposited
RNA-seq following knockdown of EWSR1::FLI1 in EwS cell lines	PMID: 35565457	GSE164372
RNA-seq following knockdown of EWSR1::WT1 in DSRCT cell lines	PMID: 32345977	GSE137561
RNA-seq of knockdown/rescue with LCD mutants in EwS cell lines	PMID: 30899417	GSE122537
RNA-seq of EwS patient samples	ICGC	BOCA-FR
Proteomic analysis of DSRCT cells	PMID: 40088092	PXD053786
RNA-seq following XRN1/UPF1 knockdown	PMID: 30916337	NA
ChIP-seq in A673 and TC-71 EwS cell lines	PMID: 25453903	GSE61953
ChIP-seq from the Ewing sarcoma cell line atlas	PMID: 36476851	NA
Integrated analysis of direct EWSR1::FLI1 targets	PMID: 36124657	NA
ChIP-seq in JN-DSRCT-1 cells	PMID: 32703985	GSE156277
ChIP-seq in CCS cells	PMID: 35477713	GSE180187
ChIP-seq in MLS-402 and DL-221 MLPS cells	PMID: 34385184	GSE145678
ChIP-seq in MLS-402 cells	PMID: 35182012	PRJNA721591
ChIP-seq in MLS-1765 cells	PMID: 35390276	GSE179720
ENCODE shRNA knockdown/CRISPR-Cas9 knockout RBP RNA-seq	PMID: 32728246	ENCSR369TWP; ENCSR795JHH

### Sheet: Softwares & packages
Name	Version	Source
Software
Adobe Illustrator	26.1	https://www.adobe.com/products/ illustrator.html
AIUPred	NA	https://doi.org/10.1093/nar/gkae385
AlphaFold3	NA	https://doi.org/10.1038/s41586-024-07487-w
AME	5.5.8	https://doi.org/10.1186/1471-2105-11-165
bedtools	2.31.0	https://doi.org/10.1093/ bioinformatics/btq033
BioRender	NA	https://www.biorender.com/
CLIPper	2.1.2	https://doi.org/10.1038/nsmb.2699
cutadapt	4.4	http://dx.doi.org/10.14806/ej.17.1.200
Cytoscape	3.10.4	https://doi.org/10.1101/gr.1239303
DREME	5.5.8	https://doi.org/10.1093/ bioinformatics/btr261
fastqc	0.12.1	https://www.bioinformatics.babraham.ac. uk/projects/fastqc/
Fragpipe	22	https://fragpipe.nesvilab.org/
GraphPad Prism	8.4.3	https://www.graphpad.com/
HOMER	5.1	http://homer.ucsd.edu/homer/
ImageJ/Fiji	1.53c	https://doi.org/10.1038/nmeth.2019
ImageQuantTL	10.2	https://cdn.cytivalifesciences.com/ api/public/content/ maN3ytT1qUqJ9IlPeWJqwA-pdf
iTOL	7.5	https://doi.org/10.1093/nar/gkae268
IUPred2	NA	https://doi.org/10.1093/nar/gky384
makebigwigfiles	0.0.3	https://github.com/YeoLab/makebigwigfiles/
MultiQC	1.25.1	https://doi.org/10.1093/ bioinformatics/btw354
outrigger	1.1.1	http://yeolab.github.io/outrigger/
PLAAC	NA	https://doi.org/10.1093/ bioinformatics/btu310
PONDR VL3	NA	https://doi.org/10.1002/prot.10532
preseq	2.0.0	https://github.com/smithlabcode/preseq
Proteome Discoverer	2.5	https://doi.org/10.3390/proteomes9010015
pyEGA3	5.2.0	https://github.com/EGA-archive/ ega-download-client
PyMOL2	2.5	https://www.pymol.org/
R	4.4.3	https://www.r-project.org/
rMATS-turbo	4.3.0	https://doi.org/10.1038/s41596-023-00944-2
rseqc	5.0.1	http://doi.org/10.1093/bioinformatics/ bts356
RStudio	2025.05.1	https://posit.co/
samtools	1.17	https://doi.org/10.1093/ bioinformatics/btp352
SnapGene Viewer	8.0.3	https://www.snapgene.com/
SRA toolkit	2.11.2	https://github.com/ncbi/sra-tools
STAR	2.7.11b	https://doi.org/10.1093/ bioinformatics/bts635
UMI-tools	1.1.6	https://doi.org/10.1101/gr.209601.116
Nextflow pipeline
bedtools	2.31.1	https://doi.org/10.5281/zenodo.1400710
bioconductor-deseq2	1.28.0
bioconductor-dupradar	1.32.0
bioconductor-summarizedexperiment	1.32.0
bioconductor-tximeta	1.20.1
cutadapt	4.9
fastqc	0.12.1
gawk	5.1.0
getchromsizes	1.21
Nextflow	24.10.0
nf-core/rnaseq	v3.18.0
perl	5.26.2
picard	3.1.1
python	3.9.5
qualimap	2.3
r-base	4.0.3
rsem	1.3.1
rseqc	5.0.2
salmon	1.10.3
samtools	1.21
star	2.7.11b
stringtie	2.2.3
subread	2.0.6
trimgalore	0.6.10
bamtools	2.5.2	https://doi.org/10.5281/zenodo.3240506
bedtools	2.30.0
bwa	0.7.18-r1243-dirty
deeptools	3.5.5
fastqc	0.12.1
getchromsizes	1.2
homer	4.11
macs3	3.0.1
Nextflow	24.10.0
nf-core/chipseq	v2.1.0
perl	5.26.2
phantompeakqualtools	1.2.2
picard	3.2.0-1-g3948afb6b
preseq	3.1.1
python	3.8.3
r-base	4.1.1
samtools	1.2
sed	4.7
trimgalore	0.6.7
Essential R packages
ape	5.8.1	https://doi.org/10.1093/ bioinformatics/bty633
BiocParallel	1.40.0	https://doi.org/10.18129/B9.bioc. BiocParallel
biomaRt	2.62.1	https://doi.org/10.1038/nprot.2009.97
Biostrings	2.74.1	https://doi.org/10.18129/B9.bioc.Biostrings
BSgenome	1.74.0	https://doi.org/10.18129/B9.bioc.Bsgenome
BSgenome.Hsapiens.	1.4.5	https://doi.org/doi:10.18129/B9.bioc.BSgenome.Hsapiens.UCSC.hg38
UCSC.hg38
ChIPseeker	1.42.1	https://doi.org/10.1093/ bioinformatics/btv145
clusterProfiler	4.14.6	https://doi.org/10.1038/s41596-024-01020-z
data.table	1.17.8	https://r-datatable.com/
dendextend	1.19.1	https://doi.org/10.1093/ bioinformatics/btv428
DESeq2	1.46.0	https://doi.org/10.1186/s13059-014-0550-8
dplyr	1.1.4	https://dplyr.tidyverse.org/
DT	0.33	https://rstudio.github.io/DT/
GeneOverlap	1.42.0	https://doi.org/10.18129/B9.bioc.GeneOverlap
GenomicRanges	1.58.0	https://doi.org/10.1371/journal.pcbi.1003118
ggplot2	4.0.0	https://ggplot2.tidyverse.org/
gprofiler2	0.2.3	https://doi.org/10.12688/f1000research. 24956.2
liftOver	1.30.0	https://doi.org/10.18129/B9.bioc.liftOver
MSstats	4.14.2	https://doi.org/10.1093/ bioinformatics/btu305
org.Hs.eg.db	3.20.0	https://doi.org/doi: 10.18129/B9.bioc.org.Hs.eg.db
plotly	4.11.0	https://plotly-r.com/
ReactomePA	1.50.0	https://doi.org/10.1039/C5MB00663E
rtracklayer	1.66.0	https://doi.org/10.1093/ bioinformatics/btp328
stringi	1.8.7	https://doi.org/10.18637/jss.v103.i02
stringr	1.5.1	https://stringr.tidyverse.org/
survival	3.8.3	https://cran.r-project.org/package=survival
survminer	0.5.0	https://rpkgs.datanovia.com/survminer/ index.html
tibble	3.2.1	https://tibble.tidyverse.org/
TxDb.Hsapiens.UCSC. hg38.knownGene	3.20.0	https://doi.org/doi:10.18129/B9.bioc.TxDb.Hsapiens.UCSC.hg38.knownGene
universalmotif	1.24.2	https://doi.org/10.21105/joss.07012
Databases
CisBP-RNA	NA	https://doi.org/10.1093/nar/gkaf1081
COSMIC Cancer Gene Census	NA	https://doi.org/10.1038/s41568-018-0060-1
Gene Ontology	NA	https://doi.org/10.1093/nar/gky1055
HINT	NA	https://doi.org/10.1186/1752-0509-6-92
KEGG	NA	https://doi.org/10.1093/nar/28.1.27
oRNAment	NA	https://doi.org/10.1093/nar/gkz986
POSTAR3	NA	https://doi.org/10.1093/nar/gkab702
QUADRATLAS	NA	https://doi.org/10.1093/nar/gkac782
REACTOME	NA	https://doi.org/10.1093/nar/gkad1025
UniProt	NA	https://doi.org/10.1093/nar/gkae1010
